# Non-invasive surveys of mammalian viruses using environmental DNA

**DOI:** 10.1101/2020.03.26.009993

**Authors:** Niccolò Alfano, Anisha Dayaram, Jan Axtner, Kyriakos Tsangaras, Marie-Louise Kampmann, Azlan Mohamed, Seth T. Wong, M. Thomas P. Gilbert, Andreas Wilting, Alex D. Greenwood

**Affiliations:** Department of Ecological Dynamics, Leibniz Institute for Zoo and Wildlife Research, Alfred-Kowalke-Str. 17, 10315 Berlin, Germany; Department of Biodiversity & Molecular Ecology, Fondazione Edmund Mach, Research and Innovation Centre, Via Edmund Mach 1, 38010 San Michele All’adige (TN), Italy; Department of Wildlife Diseases, Leibniz Institute for Zoo and Wildlife Research, Alfred-Kowalke-Str. 17, 10315 Berlin, Germany; Charité-Universitätsmedizin Berlin, corporate member of Freie Universitäts Berlin and Humboldt-Universität of Berlin, Institut für Neurophysiologie, Berlin, Germany; Department of Translational Genetics, The Cyprus Institute of Neurology and Genetics, Iroon Avenue 6, Agios Dometios 2371, Cyprus; Section of Forensic Genetics, Department of Forensic Medicine, Faculty of Health and Medical Sciences, University of Copenhagen, Denmark; WWF-Malaysia, PJCC, 46150 Petaling Jaya, Selangor, Malaysia; The GLOBE Institute, University of Copenhagen, Øster Farimagsgade 5A, 1352 Copenhagen, Denmark; University Museum. NTNU, 7491 Trondheim, Norway; Department of Veterinary Medicine, Freie Universität Berlin, Robert-von-Ostertag-Str. 7-13, Berlin 14163, Germany

**Keywords:** environmental DNA (eDNA), hybridization capture, leeches, non-invasive samples, viral diversity

## Abstract

1. Environmental DNA (eDNA) and invertebrate-derived DNA (iDNA) have been used to survey biodiversity non-invasively to mitigate difficulties of obtaining wildlife samples, particularly in remote areas or for rare species. Recently, eDNA/iDNA have been applied to monitor known wildlife pathogens, however, most wildlife pathogens are unknown and often evolutionarily divergent.
2. To detect and identify known and novel mammalian viruses from eDNA/iDNA sources, we used a curated set of RNA oligonucleotides as viral baits in a hybridization capture system coupled with high throughput sequencing.
3. We detected multiple known and novel mammalian RNA and DNA viruses from multiple viral families from both waterhole eDNA and leech derived iDNA. Congruence was found between detected hosts and viruses identified in leeches and waterholes.
4. Our results demonstrate that eDNA/iDNA samples represent an effective non-invasive resource for studying wildlife viral diversity and for detecting novel potentially zoonotic viruses prior to their emergence.
