## supplemental table 1 for "Non-invasive surveys of mammalian viruses using environmental DNA"

### Sheet: Leech samples
							Viral capture		Host identification
Sample ID	Alias	Leech species	Raw reads	Quality-filtered reads	Host-filtered reads	rRNA-filtered reads	BioSample	SRA	BioSample	SRA
Pos. control	-	Hirudo spp.	5085066	4966819	3863507	3533811	SAMN14687857	SRR11638155	-	-
L01	SDF03-1-T	Haemadipsa picta	3496875	3319158	3199002	3091126	SAMN14687789	SRR11638220	SAMEA4776224	ERS2596174
L02	SDF17-3-B	Haemadipsa zeylanica	1857449	1800431	1700790	1627731	SAMN14687790	SRR11638219	SAMEA4776104	ERS2596054
L03	SDF21-3-T	Haemadipsa picta	2460822	2378234	2068002	1943939	SAMN14687791	SRR11638208	SAMEA4776326	ERS2596276
L04	SDF52-1-B	Haemadipsa zeylanica	5037794	4891480	4290927	4058836	SAMN14687792	SRR11638197	SAMEA4776134	ERS2596084
L05	SDF03-2-T	Haemadipsa picta	2896457	2796078	2584175	2460977	SAMN14687793	SRR11638186	SAMEA4776277	ERS2596227
L06	SDF40-1-B	Haemadipsa zeylanica	3028207	2925996	2703796	2558504	SAMN14687794	SRR11638175	SAMEA4776124	ERS2596074
L07	SDF33-1-T	Haemadipsa picta	2610941	2529849	2466855	2343920	SAMN14687795	SRR11638164	SAMEA4776251	ERS2596201
L08	SDF35-1-T	Haemadipsa picta	4136008	4020454	3174754	2905104	SAMN14687796	SRR11638153	SAMEA4776253	ERS2596203
L09	SDF38-2-T	Haemadipsa picta	2887905	2796733	2696433	2588144	SAMN14687797	SRR11638142	SAMEA4776301	ERS2596251
L10	SDF50-1-B	Haemadipsa zeylanica	2587179	2510090	2032808	1882534	SAMN14687798	SRR11638131	SAMEA4776132	ERS2596082
L11	SDF31-1-B	Haemadipsa zeylanica	2499192	2418419	2240452	2131620	SAMN14687799	SRR11638218	SAMEA4776115	ERS2596065
L12	SDF32-2-T	Haemadipsa picta	2311658	2241107	1874120	1724490	SAMN14687800	SRR11638217	SAMEA4776295	ERS2596245
L13	SDF41-1-B	Haemadipsa zeylanica	2395217	2311475	1938287	1803635	SAMN14687801	SRR11638216	SAMEA4776125	ERS2596075
L14	SDF04-1-T	Haemadipsa picta	4787742	4649239	4066186	3800117	SAMN14687802	SRR11638215	SAMEA4776225	ERS2596175
L15	SDF01-1-T	Haemadipsa picta	5507790	5342442	4774117	4507400	SAMN14687803	SRR11638214	SAMEA4776222	ERS2596172
L16	SDF37-2-T	Haemadipsa picta	635832	615892	516537	473694	SAMN14687804	SRR11638213	SAMEA4776300	ERS2596250
L17	SDF56-1-T	Haemadipsa picta	2932488	2833658	2006098	1759003	SAMN14687805	SRR11638212	SAMEA4776270	ERS2596220
L18	SDF38-3-T	Haemadipsa picta	5781352	5598062	5138429	4876673	SAMN14687806	SRR11638211	SAMEA4776334	ERS2596284
L19	SDF45-1-B	Haemadipsa zeylanica	3751639	3647361	3164260	2976660	SAMN14687807	SRR11638210	SAMEA4776127	ERS2596077
L20	SDF01-3-T	Haemadipsa picta	2920545	2833198	2660089	2546341	SAMN14687808	SRR11638209	SAMEA4776318	ERS2596268
L21	SDF07-1-T	Haemadipsa picta	3187524	3060544	2765341	2624466	SAMN14687809	SRR11638207	SAMEA4776228	ERS2596178
L22	SDF01-2-T	Haemadipsa picta	6508594	6300432	5406679	5096052	SAMN14687810	SRR11638206	SAMEA4776275	ERS2596225
L23	SDF04-2-T	Haemadipsa picta	5452441	5230565	4677564	4474442	SAMN14687811	SRR11638205	SAMEA4776278	ERS2596228
L24	SDF31-2-T	Haemadipsa picta	1482670	1440472	1315903	1227044	SAMN14687812	SRR11638204	SAMEA4776294	ERS2596244
L25	SDF04-3-T	Haemadipsa picta	5258416	5105306	4715340	4509113	SAMN14687813	SRR11638203	SAMEA4776320	ERS2596270
L26	SDF23-1-B	Haemadipsa zeylanica	1812361	1667262	1456414	1355178	SAMN14687814	SRR11638202	SAMEA4776107	ERS2596057
L27	SDF42-1-T	Haemadipsa picta	2958348	2845007	2402055	2198547	SAMN14687815	SRR11638201	SAMEA4776260	ERS2596210
L28	SDF40-1-T	Haemadipsa picta	5951134	5710619	4658077	4253998	SAMN14687816	SRR11638200	SAMEA4776258	ERS2596208
L29	SDF62-1-B	Haemadipsa zeylanica	1087631	1037711	839282	767530	SAMN14687817	SRR11638199	SAMEA4776142	ERS2596092
L30	SDF25-1-T	Haemadipsa picta	5835892	5650299	4998976	4649458	SAMN14687818	SRR11638198	SAMEA4776243	ERS2596193
L31	SDF26-1-T	Haemadipsa picta	1087326	1049797	868233	783842	SAMN14687819	SRR11638196	SAMEA4776244	ERS2596194
L32	SDF18-1-B	Haemadipsa zeylanica	2795779	2696507	2527041	2385702	SAMN14687820	SRR11638195	SAMEA4776104	ERS2596054
L33	SDF60-3-T	Haemadipsa picta	2941196	2854029	2755353	2626414	SAMN14687821	SRR11638194	SAMEA4776341	ERS2596291
L34	SDF02-1-T	Haemadipsa picta	5223031	5072899	3941034	3515766	SAMN14687822	SRR11638193	SAMEA4776223	ERS2596173
L35	SDF08-1-T	Haemadipsa picta	1615992	1572697	1305769	1186203	SAMN14687823	SRR11638192	SAMEA4776229	ERS2596179
L36	SDF24-1-B	Haemadipsa zeylanica	6512206	6304104	5518712	5213113	SAMN14687824	SRR11638191	SAMEA4776108	ERS2596058
L37	SDF38-1-T	Haemadipsa picta	4214470	4065128	2861302	2446735	SAMN14687825	SRR11638190	SAMEA4776256	ERS2596206
L38	SDF12-1-T	Haemadipsa picta	3590838	3487383	3016039	2762051	SAMN14687826	SRR11638189	SAMEA4776233	ERS2596183
L39	SDF10-1-T	Haemadipsa picta	1939736	1895884	1412585	1267695	SAMN14687827	SRR11638188	SAMEA4776231	ERS2596181
L40	SDF37-1-T	Haemadipsa picta	944015	915040	837670	792347	SAMN14687828	SRR11638187	SAMEA4776255	ERS2596205
L41	SDF02-2-T	Haemadipsa picta	3246939	3158705	3016352	2861882	SAMN14687829	SRR11638185	SAMEA4776276	ERS2596226
L42	SDF05-1-T	Haemadipsa picta	3035063	2970256	2056806	1844392	SAMN14687830	SRR11638184	SAMEA4776226	ERS2596176
L43	SDF51-3-B	Haemadipsa zeylanica	1257555	1219252	1079534	1015485	SAMN14687831	SRR11638183	SAMEA4776218	ERS2596168
L44	SDF09-1-T	Haemadipsa picta	2267290	2221228	1496212	1304490	SAMN14687832	SRR11638182	SAMEA4776230	ERS2596180
L45	SDF33-3-B	Haemadipsa zeylanica	2976667	2879079	2269712	2113314	SAMN14687833	SRR11638181	SAMEA4776211	ERS2596161
L46	SDF34-1-T	Haemadipsa picta	3344667	3202305	2740269	2594216	SAMN14687834	SRR11638180	SAMEA4776252	ERS2596202
L47	SDF48-1-T	Haemadipsa picta	2365574	2309237	1951835	1799026	SAMN14687835	SRR11638179	SAMEA4776263	ERS2596213
L48	SDF24-3-T	Haemadipsa picta	2699681	2625853	2097208	1941069	SAMN14687836	SRR11638178	SAMEA4776327	ERS2596277
L49	SDF24-2-B	Haemadipsa zeylanica	4115486	4008293	3314329	3041787	SAMN14687837	SRR11638177	SAMEA4776163	ERS2596113
L50	SDF06-1-T	Haemadipsa picta	2000832	1946920	1431894	1286168	SAMN14687838	SRR11638176	SAMEA4776227	ERS2596177
L51	SDF18-1-T	Haemadipsa picta	1093762	1058899	905652	847050	SAMN14687839	SRR11638174	SAMEA4776237	ERS2596187
L52	SDF08-1-B	Haemadipsa zeylanica	2809541	2679605	1809345	1612685	SAMN14687840	SRR11638173	SAMEA4776094	ERS2596044
L53	SDF12-3-B	Haemadipsa zeylanica	3005857	2855292	2009324	1820523	SAMN14687841	SRR11638172	SAMEA4776197	ERS2596147
L54	SDF56-2-T	Haemadipsa picta	3367220	3269438	2778589	2620592	SAMN14687842	SRR11638171	SAMEA4776313	ERS2596263
L55	SDF13-3-B	Haemadipsa zeylanica	4214901	4100736	3630956	3409841	SAMN14687843	SRR11638170	SAMEA4776198	ERS2596148
L56	SDF25-1-B	Haemadipsa zeylanica	1977241	1915124	1675765	1564176	SAMN14687844	SRR11638169	SAMEA4776109	ERS2596059
L57	SDF20-1-T	Haemadipsa picta	3160952	3081251	2588691	2367282	SAMN14687845	SRR11638168	SAMEA4776238	ERS2596188
L58	SDF25-2-B	Haemadipsa zeylanica	2213216	2162549	1521006	1319136	SAMN14687846	SRR11638167	SAMEA4776164	ERS2596114
L59	SDF09-1-B	Haemadipsa zeylanica	4892013	4729869	2905012	2489785	SAMN14687847	SRR11638166	SAMEA4776095	ERS2596045
L60	SDF21-2-T	Haemadipsa picta	1998344	1928142	1661434	1513647	SAMN14687848	SRR11638165	SAMEA4776288	ERS2596238
L61	SDF41-1-T	Haemadipsa picta	1604861	1560081	1385141	1294076	SAMN14687849	SRR11638163	SAMEA4776259	ERS2596209
L62	SDF10-1-B	Haemadipsa zeylanica	2497291	2324558	1816699	1683165	SAMN14687850	SRR11638162	SAMEA4776096	ERS2596046
L63	SDF23-1-T	Haemadipsa picta	4775723	4526975	4207397	4096752	SAMN14687851	SRR11638161	SAMEA4776241	ERS2596191
L64	SDF36-1-B	Haemadipsa zeylanica	1136523	1100161	948779	872376	SAMN14687852	SRR11638160	SAMEA4776120	ERS2596070
L65	SDF05-1-B	Haemadipsa zeylanica	5639212	5476883	4957480	4693448	SAMN14687853	SRR11638159	SAMEA4776091	ERS2596041
L66	SDF07-3-T	Haemadipsa picta	3630741	3352325	3046123	2883342	SAMN14687854	SRR11638158	SAMEA4776322	ERS2596272
L67	SDF36-1-T	Haemadipsa picta	1238329	1152769	661933	531887	SAMN14687855	SRR11638157	SAMEA4776254	ERS2596204
L68	SDF07-2-T	Haemadipsa picta	2969628	2921802	1586409	683204	SAMN14687856	SRR11638156	SAMEA4776281	ERS2596231
		SUM	219580903	212145281	179008706	165854568
		AVERAGE	3.18178e+06	3.07428e+06	2.59404e+06	2.4034e+06
		ST-DEV	1.4811e+06	1.43437e+06	1.27839e+06	1.22954e+06
				96.6%	81.5%	75.5%

### Sheet: Waterhole samples
								Viral capture
Site	#	Sample type	Sample ID	Alias	Raw reads	Quality-filtered reads	rRNA-filtered reads	BioSample	SRA
Tanzania	1	Water	WT28	WPAS-W028	1923466	1888440	1862972	SAMN14687858	SRR11638154
		Sediment	ST28	SPAS-W028	1829904	1739668	1715560	SAMN14687859	SRR11638152
	2	Water	WT51	WPAS-W051	2910722	2820983	2800285	SAMN14687860	SRR11638151
		Sediment	ST51	SPAS-W051	4505618	4334544	4259326	SAMN14687861	SRR11638150
	3	Water	WT37	WPAS-W037	2332312	2274282	2114114	SAMN14687862	SRR11638149
		Sediment	ST37	SPAS-W037	1735546	1641006	1545284	SAMN14687863	SRR11638148
	4	Water	WT32	WPAS-W032	20896	20265	19788	SAMN14687864	SRR11638147
		Sediment	ST32	SPAS-W032	1034548	985298	972882	SAMN14687865	SRR11638146
	5	Water	WM38	WPAS-W038	5040596	4950562	4934311	SAMN14687866	SRR11638145
		Sediment	ST38	SPAS-W038	4010834	3894914	3801138	SAMN14687867	SRR11638144
Mongolia	1	Water	WM10	WGGBW10	1667870	1629659	1613320	SAMN14687868	SRR11638143
		Sediment	SM10	SGGBW10	2047818	2002172	1978831	SAMN14687869	SRR11638141
	2	Water	WM20	WW20	1186960	1171165	1074896	SAMN14687870	SRR11638140
		Sediment	SM20	SW20	1739056	1716099	1701826	SAMN14687871	SRR11638139
	3	Water	WM4	WGGBW4	1996280	1943404	391033	SAMN14687872	SRR11638138
		Sediment	SM4	SGGBW4	1472490	1403458	1386858	SAMN14687873	SRR11638137
	4	Water	WM3	WW3	1593190	1.56231e+06	1.4661e+06	SAMN14687874	SRR11638136
		Sediment	SM3	SW3	1397406	1354618	1343706	SAMN14687875	SRR11638135
	5	Water	WM6	WS3	2333976	2279124	2212179	SAMN14687876	SRR11638134
		Sediment	SM6	SS3	1057320	1042740	1033177	SAMN14687877	SRR11638133
	6	Sediment	SM2	S2sedDNA	3592026	3539417	3512316	SAMN14687878	SRR11638132
