## supplemental table 2 for "Non-invasive surveys of mammalian viruses using environmental DNA"

### Sheet: Primers_design
			Leech samples																																								Waterhole samples
	Primer name	Sequence (5'-3')	L1	L3	L4	L5	L7	L8	L9	L12	L14	L15	L17	L18	L21	L22	L23	L25	L26	L27	L28	L30	L34	L36	L37	L38	L39	L40	L44	L46	L49	L51	L54	L55	L56	L57	L58	L59	L60	L62	L64	L68	SM3	ST38	SM20	WM20	WM3
Rhabdoviridae	Barur_ledante_F1	CTCAAATGGTCAAGGTTCAAAT
	Barur_ledante_R1	AAACCCTTCATGAGATACCAAT
	stoma_1_rev_out	TGAGTTCTCAGGATTAAATTTG
	stoma_2_fw_out	AATAAAACTCCACTTTGTC
	stoma_3_fw_in	GGCTGATGATATGAC
	Mokola_lyssa_F1	TTTATTATGCAGGTTCACCAGA
	Mokola_lyssa_R1	ACCTTGTGCTAGAATTTTGGAT
	Lagos_F1	TAAAGATGACTTGGTGATTGGA
	Lagos_F2	GCAGGTTTCGGGAAATTAATAA
	Lagos_R1	TTATTAATTTCCCGAAACCTGC
	Lagos_R2	ATTGTTGTCAAATCCAAGTTGT
Coronaviridae	coro_1_fw_out	CGCCGTTGTGGCATCACCAC
	coro_2_fw_in	CTCTAACATAGCTAACTTCAC
	coro_3_rev_out	TAGCTGGTGTCTCACTGCCTTC
	coro_4_rev_in	GCACAACGCGGTCGTGTTTGTG
Anelloviridae	torq_2_fw	TGCAGTTCCGAATGGCTGAG
	torq_1_rev	CCGTGCCCGAATTGC
	civet_2_fw	TCAAGCCTTCATTTGCA
	civet_1_fw	CGAATGGCTGAGTTTATG
	civet_1_rev	CGAWWKGCCCCTTGACT
Circoviridae	circo_F1	GCTGCTAATTTTGCAGAC
	circo_R1	CAGCCATAAAAGTCATC
	circo_F2	CAAGTGGTGGGATGGTTACCA
	circo_R2	ACAGTCAATGGATATCGATCACAC
Retroviridae	spum_1_fw	AACTGGTACTGCAATTCC
	spum_2_rev	ACCAAAAGTTTAGTC
	JSRV-1	TGGGAGCTCTTTGGCAAAAGCC
	JSRV-3	CACCGGATTTTTACACAATCACCGG
	JSRV-6	TGATATTTCTGTGAAGCAGTGCC
Herpesvi.	ILK	TCCTGGACAAGCAGCAR(N/I)YSGC(N/I)MT(N/I)AA
	KG1	GTCTTGCTCACCAG(N/I)TC(N/I)AC(N/I)CCYTT
	IYG	CACAGAGTCCGTRTC(N/I)CCRTA(N/I)AT
	TGV	TGTAACTCGGTGTAYGG(N/I)TTYAC(N/I)GG(N/I)GT
	GREEN: PCR tried and gave positive results
	BLACK: PCR tried but did not work
	GRAY: viral contig found but PCR not tried

### Sheet: Sheet1
S01		S01	S03	S05	S07	S09	S14	S15	S17	S21	S22	S23	S25	S30	S37	S38	S40	S43	S44	S46	S51	S55	S57	S60	S64	S68
S03
S05
S07
S09
S14
S15
S17
S21
S22
S23
S25
S30
S37
S38
S40
S43
S44
S46
S51
S55
S57
S60
S64
S68
