## supplemental table 3 for "Non-invasive surveys of mammalian viruses using environmental DNA"

### Sheet: Sheet1
	SAMPLE	BLAST HIT	REF	REF. TAXONOMY	ID	COV	E VALUE	Contig length (bp)	Mapping reads	PCR	+/-	HOST
LEECHES	L1	Bat coronavirus	EF065516.1	Coronaviridae	72	98	1e-42	384	49	x		Bos javanicus, Banteng Muntiacus sp., Muntjac Rusa unicolor, Sambar
	L3	Bat coronavirus	EF065516.1	Coronaviridae	72	99	2e-26	282	189	x		Rusa unicolor, Sambar
	L4	Lagos bat virus	GU170202.1	Rhabdoviridae-Lyssavirus	73	58	3e-10	246	27			Rusa unicolor, Sambar
	L4	Lagos bat virus	GU170202.1	Rhabdoviridae-Lyssavirus	72	33	7e-09	426	126
	L5	Vesicular stomatitis Indiana virus	KU296058.1	Rhabdoviridae-Vesiculovirus	69	100	2e-70	763	243	x		Rusa unicolor, Sambar Sus barbatus, Bearded Pig Tragulus javanicus, Javan Chevrotain
	L7	Porcine circovirus 2	KF742545.1	Circoviridae	100	100	1e-82	175	3	x	✔	Helarctos malayanus, Sun Bear Rusa unicolor, Sambar Sus barbatus, Bearded Pig Tragulus napu, Greater Oriental Chevrotain Trichys fasciculata, Long-tailed Porcupine
	L7	Porcine circovirus 2	MH480645.1	Circoviridae	100	100	2e-28	74	3
	L7	Simian foamy virus	KP143760.1	Retroviridae	80	96	5e-51	251	2	x
	L7	Giant panda anellovirus	MF327544.1	Anelloviridae	82	69	3e-49	315	14	x	✔
	L8	Torque teno sus virus	JF451498.1	Anelloviridae	95	87	9e-86	242	3			Mydaus javanensis, Sunda Stink-Badger Rusa unicolor, Sambar Sus barbatus, Bearded Pig
	L8	Porcine parvovirus 3	KP768490.1	Parvoviridae	98	100	2e-44	109	7
	L9	Bat coronavirus	EF065516.1	Coronaviridae	72	75	2e-47	545	14	x		Muntiacus atherodes, Bornean Yellow Muntjac Pongo pygmaeus, Bornean Orangutan Rusa unicolor, Sambar
	L12	Bovine ephemeral fever virus	MH756623.1	Rhabdoviridae-Ephemerovirus	67	57	2e-17	691	1466			Muntiacus sp., Muntjac Pongo pygmaeus, Bornean Orangutan Rusa unicolor, Sambar Sus barbatus, Bearded Pig
	L12	Lagos bat virus	ABZ81171.1	Rhabdoviridae-Lyssavirus	45	88	2e-10	261	3
	L14	Porcine parvovirus 4	HM031135.1	Parvoviridae	77	70	5e-40	331	9			Aonyx cinereus, Asian Small-clawed otter Arctictis binturong, Binturong Echinosorex gymnura, Moonrat Manis javanica, Sunda Pangolin Rusa unicolor, Sambar Trichys fasciculata, Long-tailed Porcupine
	L14	Porcine parvovirus 4	HM031135.1	Parvoviridae	74	98	1e-20	192	85
	L14	Bat coronavirus	EF065516.1	Coronaviridae	71	80	7e-47	540	136	x
	L15	Bat coronavirus	EF065516.1	Coronaviridae	72	93	2e-46	440	561	x		Bos javanicus, Banteng Macaca sp., Macaque Muntiacus sp., Muntjac Rusa unicolor, Sambar Sus barbatus, Bearded Pig
	L17	Bovine ephemeral fever virus	MH756623.1	Rhabdoviridae-Ephemerovirus	68	65	2e-15	482	224	x		Helarctos malayanus, Sun Bear Rusa unicolor, Sambar
	L17	Giant panda anellovirus	MF327544.1	Anelloviridae	83	63	4e-33	222	12	x	✔
	L18	Bovine ephemeral fever virus	MH756623.1	Rhabdoviridae-Ephemerovirus	83	41	4e-13	199	3			Helarctos malayanus, Sun Bear Tragulus napu, Greater Oriental Chevrotain
	L21	Paguma larvata torque teno virus 10-2	LC387545.1	Anelloviridae	91	51	2e-21	154	17	x		Mydaus javanensis, Sunda Stink-badger Rusa unicolor, Sambar
	L21	Bat coronavirus	EF065516.1	Coronaviridae	73	88	5e-18	200	12	x
	L22	Bat coronavirus	EF065516.1	Coronaviridae	72	92	1e-42	402	126	x		Rusa unicolor, Sambar
	L22	Bovine ephemeral fever virus	MH756623.1	Rhabdoviridae-Ephemerovirus	67	60	3e-16	643	1128	x
	L23	Bat coronavirus	EF065516.1	Coronaviridae	73	69	2e-18	255	7	x		Hemigalus derbyanus, Banded Civet Rusa unicolor, Sambar
	L23	Bovine ephemeral fever virus	MH756623.1	Rhabdoviridae-Ephemerovirus	84	32	5e-14	254	5
	L23	Vesicular stomatitis Indiana virus	KU296058.1	Rhabdoviridae-Vesiculovirus	77	95	2e-22	167	2	x
	L25	Bat coronavirus	EF065516.1	Coronaviridae	71	94	3e-38	414	106	x		Viverra tangalunga, Malay Civet
	L25	Paguma larvata torque teno virus 10-2	LC387545.1	Anelloviridae	91	30	4e-21	265	11	x	✔
	L26	Lagos bat virus	GU170202.1	Rhabdoviridae-Lyssavirus	73	40	4e-10	351	22			Viverra tangalunga, Malay Civet
	L27	Bovine ephemeral fever virus	MH756623.1	Rhabdoviridae-Ephemerovirus	84	20	8e-14	394	24			Rusa unicolor, Sambar
	L28	Bovine ephemeral fever virus	MH756623.1	Rhabdoviridae-Ephemerovirus	84	25	6e-14	320	28			Rusa unicolor, Sambar
	L30	Bat coronavirus	EF065516.1	Coronaviridae	72	95	7e-24	240	43	x		Bos javanicus, Banteng Felis catus, Domestic Cat Hemigalus derbyanus, Banded Civet Hystrix brachyura, Malayan Porcupine Muntiacus sp., Muntjac Rusa unicolor, Sambar
	L34	Bovine ephemeral fever virus	MH756623.1	Rhabdoviridae-Ephemerovirus	84	24	6e-14	330	17			Bos javanicus, Banteng Macaca nemestrina, Southern Pig-tailed Macaque Muntiacus sp., Muntjac Rusa unicolor, Sambar Sus barbatus, Bearded Pig
	L36	Giant panda anellovirus	MF327544.1	Anelloviridae	92	79	8e-24	106	9	x		Helarctos malayanus, Sun Bear Viverra tangalunga, Malay Civet
	L37	Torque teno sus virus	JX444426.1	Anelloviridae	96	71	3e-22	100	2	x	✔	Helarctos malayanus, Sun Bear Rusa unicolor, Sambar Sus barbatus, Bearded Pig Tragulus napu, Greater Oriental Chevrotain
	L37	Bat coronavirus	EF065516.1	Coronaviridae	72	97	2e-46	423	232	x
	L37	Bovine ephemeral fever virus	MH756623.1	Rhabdoviridae-Ephemerovirus	68	45	9e-16	692	348	x
	L38	Bat coronavirus	EF065516.1	Coronaviridae	70	81	8e-48	609	398	x		Munticaus atherodes, Bornean Yellow Muntjac Rusa uncolor, Sambar Tragulus sp., Chevrotain Trichys fasciculata, Long-tailed Porcupine
	L38	Vesicular stomatitis Indiana virus	KU296058.1	Rhabdoviridae-Vesiculovirus	72	76	1e-58	626	58	x
	L39	Paguma larvata torque teno virus 5-1	LC387539.1	Anelloviridae	92	82	4e-35	285	20	x		Helarctos malayanus, Sun Bear Rusa unicolor, Sambar
	L39	Paguma larvata torque teno virus 5-2	LC387540.1	Anelloviridae	83	58	3e-43	305	15	x
	L39	Paguma larvata torque teno virus 1-2	LC387537.1	Anelloviridae	87	68	1e-39	211	15	x
	L39	Paguma larvata torque teno virus 5-2	LC387540.1	Anelloviridae	86	69	4e-42	386	18	x
	L39	Paguma larvata torque teno virus 5-2	LC387540.1	Anelloviridae	85	75	4e-41	304	22	x
	L39	Paguma larvata torque teno virus 5-2	LC387540.1	Anelloviridae	86	59	6e-42	481	36	x
	L39	Giant panda anellovirus	MF327546.1	Anelloviridae	81	75	9e-42	247	4	x
	L40	Bat coronavirus	EF065516.1	Coronaviridae	72	97	3e-29	292	79	x		Echinosorex gymnura, Moonrat Tragulus napu, Greater Oriental Chevrotain
	L40	Bovine ephemeral fever virus	MH756623.1	Rhabdoviridae-Ephemerovirus	84	16	1e-13	507	139	x
	L44	Vesicular stomatitis Indiana virus	KU296058.1	Rhabdoviridae-Vesiculovirus	72	90	7e-60	535	28	x		Rusa unicolor, Sambar Tragulus napu, Greater Oriental Chevrotain
	L44	Bat coronavirus	EF065516.1	Coronaviridae	72	98	1e-41	381	28	x
	L46	Feline foamy virus	AB052798.1	Retroviridae	79	93	4e-32	185	48	x		Rusa unicolor, Sambar Tragulus napu, Greater Oriental Chevrotain
	L49	Berrimah virus	HM461974.1	Rhabdoviridae-Ephemerovirus	82	34	2e-11	227	5			Muntiacus atherodes, Bornean Yellow Muntjac
	L51	Lagos bat virus	GU170202.1	Rhabdoviridae-Lyssavirus	73	50	6e-10	516	185	x		Muntiacus atherodes, Bornean Yellow Muntjac Rusa unicolor, Sambar
	L54	Bovine ephemeral fever virus	MH756623.1	Rhabdoviridae-Ephemerovirus	84	23	7e-14	351	336			Rusa unicolor, Sambar Sus barbatus, Bearded Pig
	L55	Lagos bat virus	GU170202.1	Rhabdoviridae-Lyssavirus	66	54	7e-19	909	866	x	✔	Rusa unicolor, Sambar
	L56	Berrimah virus	HM461974.1	Rhabdoviridae-Ephemerovirus	82	11	8e-11	710	379			Rusa unicolor, Sambar Sus barbatus, Bearded Pig
	L57	Bovine ephemeral fever virus	MH756623.1	Rhabdoviridae-Ephemerovirus	67	47	1e-14	660	391	x		Rusa unicolor, Sambar
	L58	Berrimah virus	HM461974.1	Rhabdoviridae-Ephemerovirus	82	26	3e-11	300	20			Rusa unicolor, Sambar
	L58	Lagos bat virus	GU170202.1	Rhabdoviridae-Lyssavirus	65	61	2e-25	1038	3055	x	✔
	L59	Porcine circovirus 2	MH480645.1	Circoviridae	100	100	6e-59	131	3	x	✔	Macaca nemestrina, Southern Pig-tailed macaque Rusa unicolor, Sambar
	L60	Bat coronavirus	EF065516.1	Coronaviridae	71	85	1e-30	383	96	x		Bos javanicus, Banteng Muntiacus sp., Muntjac Rusa unicolor, Sambar
	L62	Lagos bat virus	GU170202.1	Rhabdoviridae-Lyssavirus	73	66	8e-10	210	50			Pongo pygmaeus, Bornean Orangutan Tragulus javanicus, Javan Chevrotain Trichys fasciculata, Long-tailed Porcupine
	L64	Lagos bat virus	JX901139.1	Rhabdoviridae-Lyssavirus	72	26	2e-11	622	19			Tragulus napu, Greater Oriental Chevrotain
	L64	Feline foamy virus	AB052798.1	Retroviridae	80	94	2e-44	228	5	x
	L64	Simian foamy virus	KP143760.1	Retroviridae	82	100	6e-20	113	1
	L68	Bat coronavirus	EF065516.1	Coronaviridae	70	94	1e-50	538	742	x		Bos javanicus, Banteng Rusa unicolor, Sambar Sus barbatus, Bearded Pig Tragulus napu, Greater Oriental Chevrotain
	L68	Vesicular stomatitis Indiana virus	KU296058.1	Rhabdoviridae-Vesiculovirus	72	89	2e-60	552	124	x
	L68	Bovine ephemeral fever virus	MH756623.1	Rhabdoviridae-Ephemerovirus	68	65	6e-16	484	124	x
WATER	WM3	Equid herpesvirus 1	MF975656.1	Herpesviridae	100	75	1e-89	251	42	x	✔
	WM3	Equid alphaherpesvirus 3	YP_009054948	Herpesviridae	100	71	1e-40	306	16
	WM20	Equid herpesvirus 1	MF975656.1	Herpesviridae	100	100	0	394	4	x	✔
	SM20	Equine adenovirus 2	YP_009162356	Adenoviridae	100	95	2e-32	170	6
	ST38	Equus asinus papillomavirus 2	MH625918	Papillomaviridae	74	64	9e-27	385	4
	SM3	enJSRV-13 endogenous virus Jaagsiekte sheep	EF680296	Retroviridae	100	76	7e-61	176	4	x	✔
	SM3	enJSRV-5 endogenous virus Jaagsiekte sheep	EF680305.1	Retroviridae	100	73	4e-57	171	2
	SM3	Enzootic nasal tumour virus of goats strain Shaanxi4	KU980912.1	Retroviridae	100	100	1e-62	140	2
	SM3	Enzootic nasal tumour virus of goats isolate CQ1	MK164400	Retroviridae	100	98	5e-82	176	3
	PCR	if a PCR was tried on this sample to confirm the viral hit
	+/-	if the PCR gave positive amplifiCation or not
	HOST	leech host assigment code (code correspondence on the right)
