## supplemental table 4 for "Non-invasive surveys of mammalian viruses using environmental DNA"

### Sheet: Sheet1
	# VIRAL READS										TOTAL READS	VIRAL ENRICHMENT %									TOTAL VIRAL ENRICHMENT %
SAMPLE	Coronaviridae	Rhabdoviridae	Anelloviridae	Circoviridae	Parvoviridae	Retroviridae	Herpesviridae	Adenoviridae	Papillomaviridae	VIRAL TOTAL		Coronaviridae	Rhabdoviridae	Anelloviridae	Circoviridae	Parvoviridae	Retroviridae	Herpesviridae	Adenoviridae	Papillomaviridae
L1	49									49	3496875	0.00140125									0.00140125
L3	189									189	2460822	0.00768036									0.00768036
L4		153								153	5037794		0.00303704								0.00303704
L5		243								243	2896457		0.00838956								0.00838956
L7			14	6		2				22	2610941			0.000536205	0.000229802		7.66007e-05				0.000842608
L8			3		7					10	4136008			7.25337e-05		0.000169245					0.000241779
L9	14									14	2887905	0.00048478									0.00048478
L12		1469								1469	2311658		0.0635475								0.0635475
L14	136				94					230	4787742	0.00284059				0.00196335					0.00480393
L15	561									561	5507790	0.0101856									0.0101856
L17		224	12							236	2932488		0.00763856	0.000409209							0.00804777
L18		3								3	5781352		5.1891e-05								5.1891e-05
L21	12		17							29	3187524	0.000376468		0.000533329							0.000909797
L22	126	1128								1254	6508594	0.0019359	0.0173309								0.0192668
L23	7	7								14	5452441	0.000128383	0.000128383								0.000256766
L25	106		11							117	5258416	0.00201582		0.000209188							0.002225
L26		22								22	1812361		0.00121389								0.00121389
L27		24								24	2958348		0.000811264								0.000811264
L28		28								28	5951134		0.000470499								0.000470499
L30	43									43	5835892	0.00073682									0.00073682
L34		17								17	5223031		0.000325482								0.000325482
L36			9							9	6512206			0.000138202							0.000138202
L37	232	348	2							582	4214470	0.00550484	0.00825727	4.74556e-05							0.0138096
L38	398	58								456	3590838	0.0110838	0.00161522								0.012699
L39			130							130	1939736			0.00670194							0.00670194
L40	79	139								218	944015	0.00836851	0.0147243								0.0230929
L44	28	28								56	2267290	0.00123495	0.00123495								0.00246991
L46						48				48	3344667						0.00143512				0.00143512
L49		5								5	4115486		0.000121492								0.000121492
L51		185								185	1093762		0.0169141								0.0169141
L54		336								336	3367220		0.00997856								0.00997856
L55		866								866	4214901		0.0205462								0.0205462
L56		379								379	1977241		0.0191681								0.0191681
L57		391								391	3160952		0.0123697								0.0123697
L58		3075								3075	2213216		0.138938								0.138938
L59				3						3	4892013				6.13244e-05						6.13244e-05
L60	96									96	1998344	0.00480398									0.00480398
L62		50								50	2497291		0.00200217								0.00200217
L64		19				6				25	1136523		0.00167177				0.000527926				0.00219969
L68	742	248								990	2969628	0.0249863	0.00835121								0.0333375
WM3							58			58	1593190							0.00364049			0.00364049
WM20							4			4	1186960							0.000336995			0.000336995
SM20								6		6	1739056								0.000345015		0.000345015
ST38									4	4	4010834									9.97299e-05	9.97299e-05
SM6						11				11	1057320						0.00104037				0.00104037
